## Supplemental Table 2 for "A proximity biotinylation approach for the identification of membrane contact site proteins in *Toxoplasma gondii*"

### Sheet: Table S2_ Tg_Pf_homologues
Toxoplasma.Gene.ID	Plasmodium.Gene.ID	E.Value	Score	Identity	Query.Coverage
TGME49_227420	PF3D7_0104400	3.6e-120	369.392	0.551282	0.583178
TGME49_305140	PF3D7_0106900	0.000249579	43.8986	0.428571	0.0653951
TGME49_271170	PF3D7_0109850	1.13e-16	82.8037	0.221607	0.548658
TGME49_257740	PF3D7_0111500	9.6e-39	143.28	0.360294	0.722372
TGME49_253070	PF3D7_0112000	7.35e-77	251.136	0.346154	0.89038
TGME49_284010	PF3D7_0203900	7.43e-21	96.2857	0.294521	0.386482
TGME49_277010	PF3D7_0206100	2.87e-15	73.1738	0.330769	0.518072
TGME49_264080	PF3D7_0208500	2.21e-22	86.2705	0.511111	0.583942
TGME49_231200	PF3D7_0208600	0.00016096	43.5134	0.3	0.12249
TGME49_255690	PF3D7_0209300	1.76e-18	82.8037	0.32	0.508333
TGME49_231890	PF3D7_0211400	2.13e-104	320.087	0.424658	0.876011
TGME49_310180	PF3D7_0306600	8.73e-26	90.1225	0.511628	1
TGME49_203270	PF3D7_0307400	0.0001087	43.1282	0.306306	0.291892
TGME49_202572	PF3D7_0311600	5.57e-25	110.153	0.217472	0.683761
TGME49_248450	PF3D7_0312100	1.75e-93	310.457	0.339408	0.508373
TGME49_309390	PF3D7_0313200	2e-26	105.531	0.272727	0.95279
TGME49_500005	PF3D7_0314300	7.57e-06	47.3654	0.4	0.110619
TGME49_283830	PF3D7_0316300	4.66e-40	147.517	0.402844	0.534211
TGME49_283830	PF3D7_0316300	9.13e-40	147.902	0.382609	0.515081
TGME49_274150	PF3D7_0316400	4.09e-16	82.4185	0.283871	0.282738
TGME49_243590	PF3D7_0319200	3.2e-20	95.9005	0.260223	0.34106
TGME49_231970	PF3D7_0405400	0	1605.5	0.710332	0.763393
TGME49_211240	PF3D7_0407200	1.43e-28	104.375	0.388889	0.666667
TGME49_274110	PF3D7_0408900	1.48e-12	70.4774	0.308989	0.350649
TGME49_274110	PF3D7_0408900	1.32e-12	70.4774	0.308989	0.351664
TGME49_207760	PF3D7_0409400	5.47e-136	433.721	0.552279	0.520833
TGME49_304470	PF3D7_0409500	3.67e-45	162.155	0.271642	0.821608
TGME49_206360	PF3D7_0409700	1.27e-10	58.5362	0.314103	0.804124
TGME49_314320	PF3D7_0410700	1.99e-17	86.6557	0.24	0.31969
TGME49_203420	PF3D7_0420200	4.54e-11	65.0846	0.336449	0.176768
TGME49_291670	PF3D7_0504200	7.95e-33	131.724	0.24594	0.7749
TGME49_222140	PF3D7_0504400	1.46e-115	376.326	0.330233	0.768212
TGME49_264720	PF3D7_0505400	6.08e-08	55.4546	0.42623	0.0824324
TGME49_283710	PF3D7_0508200	4.32e-71	224.557	0.363354	0.895775
TGME49_261070	PF3D7_0508300	4.12e-99	296.204	0.442136	0.979532
TGME49_297940	PF3D7_0508800	1.11e-29	116.701	0.449153	0.415493
TGME49_270510	PF3D7_0509600	8.37e-98	315.849	0.387173	0.721607
TGME49_278550	PF3D7_0516600	8.89e-31	132.109	0.305019	0.154658
TGME49_258360	PF3D7_0520800	4.36836	31.187	0.273973	0.0350536
TGME49_217590	PF3D7_0522500	7.98e-23	92.8189	0.416667	0.722892
TGME49_297925	PF3D7_0522700	4.47e-21	88.5817	0.373913	0.615819
TGME49_289230	PF3D7_0524600	3.33e-16	76.6406	0.297101	0.536965
TGME49_301450	PF3D7_0529000	3.39e-103	345.895	0.365419	0.67733
TGME49_310770	PF3D7_0529100	7.6e-26	100.523	0.444444	0.617486
TGME49_261070	PF3D7_0530200	3.14e-60	201.83	0.366667	0.620229
TGME49_289940	PF3D7_0607300	4.13e-75	245.743	0.316804	0.794189
TGME49_211870	PF3D7_0613400	4.9e-14	69.3218	0.354545	0.516432
TGME49_251930	PF3D7_0615100	1.86e-100	305.064	0.41555	0.856481
TGME49_273140	PF3D7_0622200	6.57e-117	375.555	0.482759	0.667442
TGME49_298990	PF3D7_0623200	2.01e-25	106.301	0.221574	0.83558
TGME49_316190	PF3D7_0623500	2.6e-61	193.356	0.469697	0.736842
TGME49_293590	PF3D7_0626300	1.62e-169	488.034	0.542923	0.902748
TGME49_216590	PF3D7_0627700	6.77e-108	361.688	0.340223	0.888405
TGME49_500116	PF3D7_0628800	5.46e-29	124.02	0.298561	0.307256
TGME49_254365	PF3D7_0710300	9.26e-34	120.168	0.321782	0.995074
TGME49_315310	PF3D7_0710500	4.6e-10	58.5362	0.237838	0.529412
TGME49_321640	PF3D7_0711000	1.92e-130	425.631	0.615385	0.590724
TGME49_216170	PF3D7_0716600	1.54e-63	220.705	0.296146	0.862637
TGME49_246475	PF3D7_0719800	1.93e-16	80.8777	0.31383	0.373068
TGME49_258590	PF3D7_0723700	2.51e-21	99.7525	0.266055	0.382752
TGME49_286630	PF3D7_0729200	2.28e-41	141.354	0.38	0.625
TGME49_310150	PF3D7_0731600	2.69e-70	245.743	0.269865	0.782984
TGME49_263020	PF3D7_0810100	4.38e-20	75.8702	0.655172	0.522523
TGME49_262510	PF3D7_0812220	4.52e-16	77.411	0.283105	0.573379
TGME49_305980	PF3D7_0815900	4.85e-91	295.049	0.340641	0.855856
TGME49_275690	PF3D7_0816600	0	1172.15	0.612973	0.863551
TGME49_204350	PF3D7_0817100	2.5e-07	53.5286	0.21875	0.201205
TGME49_278170	PF3D7_0820600	9.56e-16	78.5666	0.289941	0.36044
TGME49_315640	PF3D7_0823600	2.63e-13	71.2478	0.248408	0.354839
TGME49_288610	PF3D7_0827500	3.06e-35	134.035	0.403409	0.547468
TGME49_266730	PF3D7_0828200	1.2e-35	147.517	0.389937	0.386226
TGME49_285530	PF3D7_0907800	7.44e-08	50.447	0.451613	0.324607
TGME49_216700	PF3D7_0907900	3.15e-29	112.849	0.320513	0.643154
TGME49_222310	PF3D7_0908300	1.24e-18	85.1149	0.247191	0.744262
TGME49_222310	PF3D7_0908300	1.14e-14	72.4034	0.236052	0.771863
TGME49_280730	PF3D7_0910800	2.79e-97	297.36	0.475177	0.624161
TGME49_307980	PF3D7_0911700	3.53e-61	223.787	0.395018	0.559447
TGME49_265830	PF3D7_0912400	7.26e-39	148.673	0.352697	0.742152
TGME49_251570	PF3D7_0913500	1.21e-26	112.464	0.326667	0.342593
TGME49_298980	PF3D7_0914000	1.6e-14	77.0258	0.314516	0.175916
TGME49_243280	PF3D7_0914300	3.62e-36	145.976	0.349282	0.411012
TGME49_285700	PF3D7_0916500	3.38e-34	130.568	0.291513	0.817568
TGME49_243480	PF3D7_0918200	7.97e-67	218.394	0.412955	0.77918
TGME49_266880	PF3D7_0918800	2.13e-131	388.652	0.494652	0.646447
TGME49_305020	PF3D7_0920200	1.53e-72	262.307	0.291005	0.570702
TGME49_256010	PF3D7_0921700	1.09e-16	78.5666	0.310078	0.226714
TGME49_217740	PF3D7_0922900	1.2e-99	296.59	0.557851	0.800664
TGME49_294902	PF3D7_0923600	9.95e-09	56.225	0.376812	0.494792
TGME49_233540	PF3D7_0926400	1.24e-22	100.523	0.246528	0.465028
TGME49_295050	PF3D7_0934000	2.56e-10	62.7734	0.181529	0.378505
TGME49_289300	PF3D7_1005000	1.65e-37	150.214	0.330579	0.604806
TGME49_297320	PF3D7_1005900	9.39e-56	203.756	0.304703	0.674016
TGME49_254410	PF3D7_1009600	5.37e-32	128.642	0.382353	0.446721
TGME49_299810	PF3D7_1015200	0	629.017	0.516522	0.82127
TGME49_299810	PF3D7_1015200	0	629.017	0.516522	0.822485
TGME49_299810	PF3D7_1015200	0	626.706	0.516522	0.937605
TGME49_306520	PF3D7_1018000	4.55e-29	120.553	0.376404	0.257143
TGME49_206610	PF3D7_1020800	3.48e-52	192.586	0.342105	0.807813
TGME49_288060	PF3D7_1021000	9.48e-56	191.43	0.419231	0.72238
TGME49_262430	PF3D7_1022800	4.65e-103	345.51	0.495549	0.847087
TGME49_201110	PF3D7_1023300	3.63e-10	50.0618	0.392157	0.64557
TGME49_293600	PF3D7_1034200	4.04e-19	83.5741	0.577465	0.331776
TGME49_299070	PF3D7_1037100	1e-50	190.66	0.333333	0.673826
TGME49_273445	PF3D7_1103400	5.5e-87	313.538	0.318815	0.430917
TGME49_316110	PF3D7_1106100	1.32e-21	93.2041	0.289017	0.635688
TGME49_210260	PF3D7_1114800	1.18e-133	392.119	0.506812	0.923858
TGME49_273410	PF3D7_1117500	1.27e-22	101.679	0.27907	0.388592
TGME49_234510	PF3D7_1119000	6.58e-25	102.449	0.291209	0.590296
TGME49_315810	PF3D7_1120500	1.82e-51	194.126	0.433036	0.280657
TGME49_245670	PF3D7_1124500	1.29e-96	308.145	0.397619	0.679276
TGME49_297270	PF3D7_1125000	1.77e-48	167.162	0.425641	0.672414
TGME49_300260	PF3D7_1126000	0	838.951	0.500596	0.828233
TGME49_250750	PF3D7_1133800	2.59e-29	124.79	0.26045	0.535589
TGME49_253420	PF3D7_1135000	2.97e-31	115.161	0.289157	0.918455
TGME49_286610	PF3D7_1137500	5.73e-30	110.538	0.505155	0.563953
TGME49_240830	PF3D7_1143000	1.16e-20	92.8189	0.226519	0.683246
TGME49_255370	PF3D7_1144700	5.2e-19	84.3445	0.319277	0.6139
TGME49_312520	PF3D7_1207600	2.48e-42	162.54	0.318182	0.52579
TGME49_271420	PF3D7_1209600	6.89e-17	82.0333	0.276382	0.604598
TGME49_263740	PF3D7_1209900	7.16e-72	254.988	0.266069	0.704094
TGME49_266120	PF3D7_1212000	1.71e-38	134.42	0.39604	0.960976
TGME49_271625	PF3D7_1216000	6.21e-60	214.542	0.380328	0.438511
TGME49_211480	PF3D7_1217300	6.46e-72	258.455	0.342246	0.519251
TGME49_240970	PF3D7_1221800	7.69e-55	201.445	0.414097	0.474359
TGME49_221330	PF3D7_1223300	3e-78	283.108	0.337004	0.498363
TGME49_247680	PF3D7_1228700	7.41e-29	124.79	0.288973	0.413216
TGME49_240600	PF3D7_1232100	0	638.262	0.519231	0.791086
TGME49_215510	PF3D7_1236700	6.55e-29	120.553	0.281879	0.466535
TGME49_297780	PF3D7_1239500	2.15e-60	224.942	0.404494	0.520875
TGME49_320620	PF3D7_1242200	5.78e-60	215.312	0.31339	0.86698
TGME49_242010	PF3D7_1244000	5.88e-68	248.054	0.341969	0.610082
TGME49_307605	PF3D7_1248300	7.74e-08	48.1358	0.302469	0.919708
TGME49_500109	PF3D7_1248600	3.16e-09	59.3066	0.201373	0.522788
TGME49_300320	PF3D7_1249900	2.84e-60	216.083	0.379699	0.425665
TGME49_254110	PF3D7_1251700	1.5e-12	69.3218	0.219144	0.611807
TGME49_208580	PF3D7_1304100	4.54e-119	392.889	0.567976	0.756579
TGME49_256840	PF3D7_1306200	5.34e-11	63.929	0.19697	0.769874
TGME49_249560	PF3D7_1307600	8.44e-25	109.383	0.494845	0.567044
TGME49_259230	PF3D7_1308800	6.94e-102	327.02	0.486339	0.704082
TGME49_225990	PF3D7_1312000	6.24e-48	169.474	0.296296	0.746898
TGME49_235640	PF3D7_1313200	1.55e-12	70.0922	0.234286	0.255639
TGME49_215070	PF3D7_1318100	6.35e-44	147.902	0.570175	0.582474
TGME49_270910	PF3D7_1318200	3.93e-47	171.014	0.329966	0.69
TGME49_295910	PF3D7_1320100	1.28e-24	98.2117	0.48913	0.479167
TGME49_321570	PF3D7_1323000	3.34e-59	185.652	0.551948	0.669565
TGME49_288680	PF3D7_1332600	5.16e-118	364.385	0.467363	0.636516
TGME49_273960	PF3D7_1333000	3.04e-39	139.428	0.328767	0.821705
TGME49_208820	PF3D7_1337200	9.23e-57	215.312	0.277372	0.574274
TGME49_235880	PF3D7_1340800	7.46e-32	108.612	0.516854	0.839623
TGME49_227115	PF3D7_1343500	6.32e-10	58.9214	0.313043	0.322476
TGME49_226400	PF3D7_1344600	1.54e-142	416.387	0.630225	0.73253
TGME49_295990	PF3D7_1345500	1.24e-63	209.92	0.427273	0.791367
TGME49_272210	PF3D7_1350700	6e-17	83.5741	0.355932	0.335116
TGME49_241870	PF3D7_1357200	2.11e-22	101.293	0.34375	0.45122
TGME49_231370	PF3D7_1358000	2.72e-37	154.066	0.382353	0.192346
TGME49_227948	PF3D7_1360800	2.61e-144	468.389	0.285464	0.919531
TGME49_219540	PF3D7_1367700	0	833.943	0.434292	0.677557
TGME49_310150	PF3D7_1372400	9.19e-72	250.751	0.279649	0.753187
TGME49_270100	PF3D7_1409100	6.33e-141	463.381	0.434211	0.50165
TGME49_261850	PF3D7_1411400	3.69e-113	401.749	0.388672	0.588294
TGME49_218850	PF3D7_1413400	1.89e-22	96.6709	0.487805	0.191291
TGME49_225800	PF3D7_1413500	2.73e-105	317.775	0.552727	0.789625
TGME49_312110	PF3D7_1419200	4.86e-15	77.7962	0.248555	0.245902
TGME49_246920	PF3D7_1419800	1.35e-130	387.111	0.405567	0.992
TGME49_246920	PF3D7_1419800	6.97e-130	387.111	0.405567	0.908425
TGME49_256990	PF3D7_1420400	0	574.318	0.499048	0.700787
TGME49_207630	PF3D7_1428600	3.14e-34	130.954	0.335938	0.723684
TGME49_220300	PF3D7_1429100	5.05e-51	187.963	0.504854	0.372477
TGME49_293180	PF3D7_1430700	0	534.258	0.567568	0.862745
TGME49_294640	PF3D7_1437200	0	1190.64	0.662353	0.984652
TGME49_500302	PF3D7_1440200	4.53e-41	165.622	0.295374	0.486538
TGME49_500121	PF3D7_1443700	9.79e-44	149.443	0.385366	0.737226
TGME49_310430	PF3D7_1443900	0	749.969	0.446101	0.760518
TGME49_290670	PF3D7_1446200	4.06e-138	412.92	0.419065	0.854545
TGME49_272290	PF3D7_1446400	5.29e-155	445.662	0.585507	0.826506
TGME49_237460	PF3D7_1452300	2.28e-19	88.5817	0.362069	0.477401
TGME49_288900	PF3D7_1453300	0.000357332	35.8094	0.424242	0.434211
TGME49_272180	PF3D7_1455900	2.26e-23	98.5969	0.320346	0.575439
TGME49_286750	PF3D7_1457300	8.37e-35	137.887	0.310469	0.735524
TGME49_214850	PF3D7_1467300	9.41e-93	293.893	0.368653	0.819672
TGME49_313550	PF3D7_1467400	1.39e-18	84.7297	0.390909	0.37415
TGME49_217620	PF3D7_1469000	1.23e-05	43.5134	0.365385	0.274725
TGME49_221320	PF3D7_1469600	9.24e-132	465.307	0.553134	0.383427
TGME49_313120	PF3D7_1472700	6.04e-67	241.506	0.295833	0.563298
