## Supplemental Table 3 for "A proximity biotinylation approach for the identification of membrane contact site proteins in *Toxoplasma gondii*"

### Sheet: Apicoplast_expanded_candidates 
Product_Description	Accession.Number
product=WD domain, G-beta repeat-containing protein	TGME49_200280
product=hypothetical protein	TGME49_202190
product=hypothetical protein	TGME49_203240
product=TBC domain-containing protein TBC10	TGME49_203910
product=syntaxin-12	TGME49_204060
product=PGAP1 family protein	TGME49_205040
product=cleft lip and palate transmembrane protein 1 (clptm1) protein	TGME49_205240
product=ER membrane protein complex subunit 1, putative	TGME49_205740
product=calcium-dependent protein kinase CDPK2A	TGME49_206590
product=TLD protein	TGME49_209450
product=hypothetical protein	TGME49_210270
product=transmembrane protein 184, putative	TGME49_210380
product=surface antigen repeat-containing protein	TGME49_213392
product=hypothetical protein	TGME49_214600
product=synaptobrevin homolog YKT6, putative	TGME49_215420
product=phosphatidylinositol 3- and 4-kinase	TGME49_215700
product=hypothetical protein	TGME49_221870
product=SCY kinase-related protein (incomplete catalytic triad)	TGME49_222960
product=ARF1-directed GTPase-activating protein, putative	TGME49_225310
product=hypothetical protein	TGME49_226390
product=WD domain, G-beta repeat-containing protein	TGME49_228400
product=tetratricopeptide repeat-containing protein	TGME49_229490
product=hypothetical protein	TGME49_230000
product=ER membrane protein complex subunit 3, putative	TGME49_230100
product=sarco/endoplasmic reticulum Ca2+-ATPase	TGME49_230420
product=hypothetical protein	TGME49_230510
product=autophagy-related protein ATG5, putative	TGME49_230860
product=sarcalumenin/eps15 family protein	TGME49_231210
product=patatin-like phospholipase PL2	TGME49_231370
product=DnaJ domain-containing protein	TGME49_232050
product=patatin-like phospholipase PL1	TGME49_232600
product=triose-phosphate isomerase TPI-II	TGME49_233500
product=stearoyl-CoA desaturase	TGME49_238950
product=hypothetical protein	TGME49_239752
product=S1/P1nuclease	TGME49_240280
product=cAMP-dependent protein kinase regulatory subunit 1	TGME49_242070
product=vacuolar sorting protein 35, putative	TGME49_242660
product=PIKfyve regulatory protein	TGME49_244040
product=DnaJ domain-containing protein	TGME49_246340
product=hypothetical protein	TGME49_246460
product=ABC1 family protein	TGME49_246600
product=hypothetical protein	TGME49_246982
product=tetratricopeptide repeat-containing protein	TGME49_247000
product=rhoptry discharge factor RDF1	TGME49_247195
product=hypothetical protein	TGME49_247290
product=AMP-binding enzyme domain-containing protein	TGME49_247760
product=ER membrane protein complex subunit 8, putative	TGME49_249310
product=Parkinson disease 7 domain containing 1 family protein	TGME49_249710
product=acylated pleckstrin-homology domain-containing protein APH	TGME49_249970
product=autophagy-related protein ATG8	TGME49_254120
product=guanylyl cyclase	TGME49_254370
product=adenine nucleotide transporter ANT	TGME49_254580
product=serine hydrolase ASH2	TGME49_254690
product=hypothetical protein	TGME49_255880
product=SacI domain-containing protein	TGME49_256830
product=glycerol-3-phosphate-acyltransferase	TGME49_256980
product=lectin family protein	TGME49_258950
product=hypothetical protein	TGME49_258970
product=ER membrane protein complex subunit 4, putative	TGME49_259000
product=membrane protein FtsH1	TGME49_259260
product=membrane inositol phospholipid binding protein	TGME49_259720
product=acetyltransferase, GNAT family protein	TGME49_260550
product=apicoplast triosephosphate translocator APT1	TGME49_261070
product=cysteine repeat modular protein CRMPA	TGME49_261080
product=hypothetical protein	TGME49_261430
product=TLD protein	TGME49_262390
product=transporter, major facilitator family protein	TGME49_262660
product=hypothetical protein	TGME49_262990
product=protein phosphatase PPM2B	TGME49_267100
product=hypothetical protein	TGME49_267510
product=dynamin-related protein DRPA	TGME49_267800
product=ER membrane protein complex subunit 2, putative	TGME49_267840
product=hypothetical protein	TGME49_268430
product=CRAL/TRIO domain-containing protein	TGME49_269390
product=ubiquitin fusion degradation protein UFD1CY	TGME49_270530
product=eukaryotic initiation factor-2B, epsilon subunit, putative	TGME49_272640
product=hypothetical protein	TGME49_272695
product=WD domain, G-beta repeat-containing protein	TGME49_273800
product=TBC domain-containing protein TBC2	TGME49_274130
product=hypothetical protein	TGME49_279360
product=signal recognition particle receptor alpha subunit	TGME49_280610
product=signal peptidase	TGME49_280740
product=hypothetical protein	TGME49_285500
product=hypothetical protein	TGME49_286520
product=ATG18/WIPI-like protein PROP1	TGME49_288600
product=hypothetical protein	TGME49_288940
product=E1-E2 ATPase subfamily protein	TGME49_289070
product=AP-3 complex subunit beta, putative	TGME49_289080
product=ras-related protein RAB11A	TGME49_289680
product=hypothetical protein	TGME49_289970
product=sortilin-like receptor SORTLR	TGME49_290160
product=vacuolar protein sorting-associated protein 13, putative	TGME49_291180
product=hypothetical protein	TGME49_291940
product=cysteine repeat modular protein CRMPB	TGME49_292020
product=MYND-like zinc finger protein	TGME49_294220
product=hypothetical protein	TGME49_295650
product=hypothetical protein	TGME49_297330
product=hypothetical protein	TGME49_297745
product=signal peptidase subunit protein	TGME49_300060
product=aminotransferase, class V superfamily protein	TGME49_300120
product=calcium-dependent protein kinase CDPK1	TGME49_301440
product=acetyltransferase, GNAT family protein	TGME49_305450
product=AP-3 complex subunit delta, putative	TGME49_309370
product=transporter, major facilitator family protein	TGME49_309580
product=dense granule protein GRA71	TGME49_309600
product=AMP-binding enzyme domain-containing protein	TGME49_310080
product=hypothetical protein	TGME49_310250
product=regulator of MON1-CCZ1 complex, putative	TGME49_310270
product=CRAL/TRIO domain-containing protein	TGME49_310802
product=two pore calcium channel protein TPC	TGME49_311080
product=protein transport protein SEC31, putative	TGME49_311400
product=hydrolase, putative	TGME49_312660
product=hypothetical protein	TGME49_313080
product=DnaJ domain-containing protein	TGME49_313310
product=hypothetical protein	TGME49_313640
product=P-type ATPase of unknown pump specificity (type V) protein	TGME49_318460
product=N-ethylmaleimide-sensitive fusion protein, putative	TGME49_318510
product=transporter, major facilitator family protein	TGME49_319740
product=ras-related protein RAB11B	TGME49_320480
product=hypothetical protein	TGME49_321590
product=hypothetical protein	TGME49_202070
product=Sec7 domain-containing protein	TGME49_232190
product=nuclear protein localization protein 4, putative	TGME49_271440
product=hypothetical protein	TGME49_287970
product=patatin-like phospholipase PL3	TGME49_305140
product=FYVE zinc finger domain-containing protein	TGME49_500179

### Sheet: Mitoch_expanded_candi
Product_Description	Accession.Number
product=myristoyl CoA:protein N-myristoyltransferase	TGME49_209160
product=ABC transporter transmembrane region domain-containing protein	TGME49_209190
product=DUF4149 domain-containing protein	TGME49_209720
product=ubiquitin activating enzyme UBA1	TGME49_212100
product=hypothetical protein	TGME49_213610
product=mitochondrial marker protein MYS	TGME49_215430
product=cytokine induced apoptosis inhibitor 1 family protein	TGME49_216900
product=dihydrolipoyllysine-residue succinyltransferase component of oxoglutarate dehydrogenase	TGME49_219550
product=flavodoxin domain-containing protein	TGME49_219630
product=hypothetical protein	TGME49_219710
product=hypothetical protein	TGME49_228770
product=cytochrome c oxidase subunit ApiCOX35	TGME49_229920
product=arsenite-activated ATPase family protein	TGME49_231190
product=sarcalumenin/eps15 family protein	TGME49_231210
product=RING zinc finger protein	TGME49_231930
product=acyl-CoA binding protein ACBP2	TGME49_234510
product=hypothetical protein	TGME49_240050
product=hypothetical protein	TGME49_244600
product=AMP-binding enzyme domain-containing protein	TGME49_247760
product=cytochrome c oxidase subunit ApiCOX19	TGME49_247770
product=hypothetical protein	TGME49_248520
product=hypothetical protein	TGME49_255440
product=hypothetical protein	TGME49_255880
product=phosphoglycerate mutase family protein	TGME49_258540
product=TLD protein	TGME49_262390
product=cytochrome c oxidase subunit ApiCOX23	TGME49_262640
product=cytochrome c oxidase subunit ApiCOX25	TGME49_264040
product=lasso maintenance factor LMF1	TGME49_265180
product=hypothetical protein	TGME49_267090
product=dynamin-related protein DRPA	TGME49_267800
product=diaminopimelate decarboxylase	TGME49_278740
product=phosphate transporter MPT	TGME49_278990
product=hypothetical protein	TGME49_280370
product=cytosolic fe-s cluster assembling factor nbp35, putative	TGME49_280730
product=ras-related protein RAB11A	TGME49_289680
product=leucyl aminopeptidase LAP	TGME49_290670
product=vacuolar protein sorting-associated protein 13, putative	TGME49_291180
product=calcium-dependent protein kinase CDPK1	TGME49_301440
product=cytochrome c oxidase subunit COX2b	TGME49_310470
product=cytochrome p450	TGME49_315770
product=sorting assembly machinery subunit SAM50	TGME49_205570
product=TLD protein	TGME49_209450
product=MMS19 nucleotide excision repair protein, putative	TGME49_222230
product=cytochrome c oxidase subunit COX2a	TGME49_226590
product=eIF2 kinase IF2K-A (incomplete catalytic triad)	TGME49_229630
product=TBC domain-containing protein TBC6	TGME49_237280
product=cAMP-dependent protein kinase regulatory subunit 1	TGME49_242070
product=iron only hydrogenase large subunit, c-terminal domain-containing protein	TGME49_242580
product=hypothetical protein	TGME49_248510
product=flavodoxin domain-containing protein	TGME49_249320
product=glycerophosphodiester phosphodiesterase family protein	TGME49_256090
product=hypothetical protein	TGME49_258860
product=eukaryotic initiation factor-2B, epsilon subunit, putative	TGME49_272640
product=hypothetical protein	TGME49_273640
product=TBC domain-containing protein TBC14	TGME49_289820
product=MYND-like zinc finger protein	TGME49_291590
product=HECT-domain (ubiquitin-transferase) domain-containing protein	TGME49_291980
product=cytochrome c oxidase subunit ApiCOX30	TGME49_297810
product=ATPase, AAA family protein	TGME49_299168
product=WD domain, G-beta repeat-containing protein	TGME49_313280
product=cytochrome b5 family heme/steroid binding domain-containing protein	TGME49_313580
product=hypothetical protein	TGME49_318210
product=ras-related protein RAB11B	TGME49_320480

### Sheet: ER_expanded_candidates
Product_Description	Accession.Number
product=hypothetical protein	TGME49_203240
product=PGAP1 family protein	TGME49_205040
product=hypothetical protein	TGME49_206320
product=phospholipase, patatin family protein	TGME49_212130
product=hypothetical protein	TGME49_213610
product=hypothetical protein	TGME49_214600
product=Ufm1-specific protease UFSP	TGME49_216020
product=flavodoxin domain-containing protein	TGME49_219630
product=hypothetical protein	TGME49_226390
product=reticulon protein	TGME49_226430
product=hypothetical protein	TGME49_226580
product=hypothetical protein	TGME49_226710
product=sarco/endoplasmic reticulum Ca2+-ATPase	TGME49_230420
product=DnaJ domain-containing protein	TGME49_232050
product=guanylate cyclase organizer UGO	TGME49_238390
product=stearoyl-CoA desaturase	TGME49_238950
product=hypothetical protein	TGME49_243290
product=hypothetical protein	TGME49_244550
product=MIZ/SP-RING zinc finger domain-containing protein	TGME49_244910
product=rhoptry discharge factor RDF1	TGME49_247195
product=cell division control protein CDC50, putative	TGME49_247380
product=GNS1/SUR4 family protein	TGME49_253880
product=adenine nucleotide transporter ANT	TGME49_254580
product=serine hydrolase ASH2	TGME49_254690
product=glycerol-3-phosphate-acyltransferase	TGME49_256980
product=synaptobrevin protein	TGME49_257520
product=ELMO domain-containing protein	TGME49_258180
product=hypothetical protein	TGME49_258970
product=hypothetical protein	TGME49_259040
product=hypothetical protein	TGME49_261430
product=phosphatidyl serine synthase	TGME49_261480
product=nucleus export protein BRR6, putative	TGME49_262080
product=hypothetical protein	TGME49_267510
product=hypothetical protein	TGME49_271935
product=nucleoporin, putative	TGME49_275490
product=hypothetical protein	TGME49_281640
product=phosphatidate cytidylyltransferase	TGME49_281980
product=hypothetical protein	TGME49_288030
product=hypothetical protein	TGME49_289970
product=hypothetical protein	TGME49_295650
product=hypothetical protein	TGME49_297745
product=root hair defective 3 gtp-binding protein (rhd3) protein	TGME49_314970
product=mannosyltransferase, putative	TGME49_321660
product=GPI transamidase component PIG-S, putative	TGME49_500109
product=hypothetical protein	TGME49_203780
product=dolichyl-diphosphooligosaccharide--protein glycosyltransferase	TGME49_203970
product=syntaxin-12	TGME49_204060
product=hypothetical protein	TGME49_205100
product=cleft lip and palate transmembrane protein 1 (clptm1) protein	TGME49_205240
product=ER membrane protein complex subunit 1, putative	TGME49_205740
product=calcium-dependent protein kinase CDPK2A	TGME49_206590
product=dense granule protein GRA46	TGME49_208370
product=hypothetical protein	TGME49_209250
product=TLD protein	TGME49_209450
product=transmembrane protein 184, putative	TGME49_210380
product=TB2/DP1, HVA22 family protein	TGME49_211710
product=KH domain-containing protein	TGME49_212980
product=CRAL/TRIO domain-containing protein	TGME49_213790
product=hypothetical protein	TGME49_213910
product=protein yipf5, putative	TGME49_214110
product=prolyl hydroxylase PHYb	TGME49_214620
product=EF hand domain-containing protein	TGME49_216620
product=serine/threonine protein phosphatase 6 structural subunit PP6S	TGME49_216680
product=hypothetical protein	TGME49_219690
product=FAD binding domain-containing protein	TGME49_220360
product=hypothetical protein	TGME49_221870
product=hypothetical protein	TGME49_223600
product=hypothetical protein	TGME49_223760
product=cation-transporting atpase family protein	TGME49_224190
product=syntaxin 5, putative	TGME49_226600
product=eIF2 kinase IF2K-A (incomplete catalytic triad)	TGME49_229630
product=chitobiosyldiphosphodolichol beta-mannosyltransferase	TGME49_230590
product=hypothetical protein	TGME49_230700
product=myosin I	TGME49_230980
product=START domain-containing protein	TGME49_231000
product=arsenite-activated ATPase family protein	TGME49_231190
product=protein phosphatase PPM13, putative	TGME49_231850
product=VPS13 domain-containing protein	TGME49_232080
product=hypothetical protein	TGME49_233220
product=PAT complex subunit CCDC47, putative	TGME49_235660
product=hypothetical protein	TGME49_236930
product=minor histocompatibility antigen h13, putative	TGME49_237150
product=protein disulfide-isomerase domain-containing protein	TGME49_238040
product=diacylglycerol kinase DGK3	TGME49_239250
product=hypothetical protein	TGME49_240440
product=nucleoporin NUP134	TGME49_240510
product=tetratricopeptide repeat-containing protein	TGME49_243410
product=DnaJ domain-containing protein	TGME49_244350
product=TDC1, putative	TGME49_244370
product=hypothetical protein	TGME49_244600
product=phospholipid-translocating P-type ATPase, flippase subfamily protein	TGME49_245510
product=ABC1 family protein	TGME49_246600
product=hypothetical protein	TGME49_246982
product=AMP-binding enzyme domain-containing protein	TGME49_247760
product=synaptobrevin protein	TGME49_248100
product=zinc transporter ZNT	TGME49_251630
product=MBOAT domain-containing protein	TGME49_252340
product=guanylyl cyclase	TGME49_254370
product=hypothetical protein	TGME49_255980
product=3'5'-cyclic nucleotide phosphodiesterase PDE13	TGME49_257080
product=inhibitor of cysteine protease 1	TGME49_257380
product=hypothetical protein	TGME49_258826
product=ER membrane protein complex subunit 4, putative	TGME49_259000
product=Na+/H+ exchanger NHE1	TGME49_259200
product=nucleoporin NUP302	TGME49_259640
product=ferlin 2	TGME49_260470
product=DnaJ family Sec63 protein	TGME49_260630
product=cysteine repeat modular protein CRMPA	TGME49_261080
product=hypothetical protein	TGME49_263810
product=signal recognition particle receptor beta subunit protein	TGME49_264440
product=Sodium:neurotransmitter symporter family protein	TGME49_264870
product=lasso maintenance factor LMF1	TGME49_265180
product=nuclear mesh protein NMP1	TGME49_265840
product=hypothetical protein	TGME49_267090
product=DnaJ domain-containing protein	TGME49_267430
product=syntaxin-18	TGME49_267530
product=hypothetical protein	TGME49_267590
product=hypothetical protein	TGME49_267650
product=glycosyltransferase family 28 C-terminal domain-containing protein	TGME49_268340
product=palmitoyltransferase DHHC9	TGME49_269150
product=preprotein translocase Sec61, putative	TGME49_269980
product=protein transport protein SEC22, putative	TGME49_270070
product=hypothetical protein	TGME49_270220
product=eukaryotic initiation factor-2B, epsilon subunit, putative	TGME49_272640
product=GPI transamidase subunit PIG-U protein	TGME49_275568
product=ADP ribosylation factor ARF1	TGME49_276140
product=hypothetical protein	TGME49_277870
product=thrombospondin type 1 domain-containing protein	TGME49_277910
product=hypothetical protein	TGME49_278030
product=tetratricopeptide repeat-containing protein	TGME49_278630
product=diaminopimelate decarboxylase	TGME49_278740
product=hypothetical protein	TGME49_278890
product=hypothetical protein	TGME49_278960
product=Dpy-19-like C-mannosyltransferase	TGME49_280400
product=3'5'-cyclic nucleotide phosphodiesterase PDE7	TGME49_280410
product=signal recognition particle receptor alpha subunit	TGME49_280610
product=hypothetical protein	TGME49_281440
product=hypothetical protein	TGME49_286230
product=hypothetical protein	TGME49_288260
product=phosphatidylinositol transfer protein	TGME49_289570
product=ras-related protein RAB11A	TGME49_289680
product=sortilin-like receptor SORTLR	TGME49_290160
product=leucyl aminopeptidase LAP	TGME49_290670
product=cysteine repeat modular protein CRMPB	TGME49_292020
product=TLC domain-containing protein	TGME49_295080
product=hypothetical protein	TGME49_296950
product=cleft lip and palate transmembrane protein 1 (clptm1) protein	TGME49_299110
product=syntaxin-10	TGME49_300290
product=ATG C terminal domain-containing protein	TGME49_304630
product=guanylate-binding protein, N-terminal domain-containing protein	TGME49_304990
product=acetyltransferase, GNAT family protein	TGME49_305450
product=elongator complex protein ELP3	TGME49_305480
product=hypothetical protein	TGME49_305540
product=oxidoreductase, short chain dehydrogenase/reductase family protein	TGME49_309265
product=GRAM domain-containing protein	TGME49_311920
product=inner membrane complex protein IMC42	TGME49_312100
product=hypothetical protein	TGME49_313080
product=signal recognition particle SRP54 protein	TGME49_313100
product=cytochrome p450	TGME49_315770
product=SAC1 phosphoinositide phosphatase, putative	TGME49_316230
product=non-discharge partner NDP2	TGME49_316730
product=P-type ATPase of unknown pump specificity (type V) protein	TGME49_318460
product=N-ethylmaleimide-sensitive fusion protein, putative	TGME49_318510
product=hypothetical protein	TGME49_319640
product=ras-related protein RAB11B	TGME49_320480
product=gamma-soluble NSF attachment protein, putative	TGME49_320690
product=membrane protein, putative	TGME49_321340
product=hypothetical protein, conserved	TGME49_500140
