## Supplemental Table 4 for "A proximity biotinylation approach for the identification of membrane contact site proteins in *Toxoplasma gondii*"

### Sheet: API_ER_candidates
Product Description	Gene ID
product=hypothetical protein	TGME49_203240
product=syntaxin-12	TGME49_204060
product=PGAP1 family protein	TGME49_205040
product=cleft lip and palate transmembrane protein 1 (clptm1) protein	TGME49_205240
product=ER membrane protein complex subunit 1, putative	TGME49_205740
product=calcium-dependent protein kinase CDPK2A	TGME49_206590
product=TLD protein	TGME49_209450
product=transmembrane protein 184, putative	TGME49_210380
product=hypothetical protein	TGME49_214600
product=hypothetical protein	TGME49_221870
product=hypothetical protein	TGME49_226390
product=sarco/endoplasmic reticulum Ca2+-ATPase	TGME49_230420
product=DnaJ domain-containing protein	TGME49_232050
product=stearoyl-CoA desaturase	TGME49_238950
product=ABC1 family protein	TGME49_246600
product=hypothetical protein	TGME49_246982
product=rhoptry discharge factor RDF1	TGME49_247195
product=AMP-binding enzyme domain-containing protein	TGME49_247760
product=guanylyl cyclase	TGME49_254370
product=adenine nucleotide transporter ANT	TGME49_254580
product=serine hydrolase ASH2	TGME49_254690
product=glycerol-3-phosphate-acyltransferase	TGME49_256980
product=hypothetical protein	TGME49_258970
product=ER membrane protein complex subunit 4, putative	TGME49_259000
product=cysteine repeat modular protein CRMPA	TGME49_261080
product=hypothetical protein	TGME49_261430
product=hypothetical protein	TGME49_267510
product=eukaryotic initiation factor-2B, epsilon subunit, putative	TGME49_272640
product=signal recognition particle receptor alpha subunit	TGME49_280610
product=ras-related protein RAB11A	TGME49_289680
product=hypothetical protein	TGME49_289970
product=sortilin-like receptor SORTLR	TGME49_290160
product=cysteine repeat modular protein CRMPB	TGME49_292020
product=hypothetical protein	TGME49_295650
product=hypothetical protein	TGME49_297745
product=acetyltransferase, GNAT family protein	TGME49_305450
product=hypothetical protein	TGME49_313080
product=P-type ATPase of unknown pump specificity (type V) protein	TGME49_318460
product=N-ethylmaleimide-sensitive fusion protein, putative	TGME49_318510
product=ras-related protein RAB11B	TGME49_320480

### Sheet: API_Mito_candidates
Product Description	Gene ID
product=TLD protein	TGME49_209450
product=sarcalumenin/eps15 family protein	TGME49_231210
product=cAMP-dependent protein kinase regulatory subunit 1	TGME49_242070
product=AMP-binding enzyme domain-containing protein	TGME49_247760
product=hypothetical protein	TGME49_255880
product=TLD protein	TGME49_262390
product=dynamin-related protein DRPA	TGME49_267800
product=eukaryotic initiation factor-2B, epsilon subunit, putative	TGME49_272640
product=ras-related protein RAB11A	TGME49_289680
product=vacuolar protein sorting-associated protein 13, putative	TGME49_291180
product=calcium-dependent protein kinase CDPK1	TGME49_301440
product=ras-related protein RAB11B	TGME49_320480

### Sheet: ER_Mito_candidates
Product Description	Gene ID
product=hypothetical protein	TGME49_213610
product=flavodoxin domain-containing protein	TGME49_219630
product=TLD protein	TGME49_209450
product=eIF2 kinase IF2K-A (incomplete catalytic triad)	TGME49_229630
product=arsenite-activated ATPase family protein	TGME49_231190
product=hypothetical protein	TGME49_244600
product=AMP-binding enzyme domain-containing protein	TGME49_247760
product=lasso maintenance factor LMF1	TGME49_265180
product=hypothetical protein	TGME49_267090
product=eukaryotic initiation factor-2B, epsilon subunit, putative	TGME49_272640
product=diaminopimelate decarboxylase	TGME49_278740
product=ras-related protein RAB11A	TGME49_289680
product=leucyl aminopeptidase LAP	TGME49_290670
product=cytochrome p450	TGME49_315770
product=ras-related protein RAB11B	TGME49_320480

### Sheet: API_ER_MITO_candidates
Product Description	Gene ID
product=TLD protein	TGME49_209450
product=AMP-binding enzyme domain-containing protein	TGME49_247760
product=eukaryotic initiation factor-2B, epsilon subunit, putative	TGME49_272640
product=ras-related protein RAB11A	TGME49_289680
product=ras-related protein RAB11B	TGME49_320480
