## Supplemental Table 5 for "A proximity biotinylation approach for the identification of membrane contact site proteins in *Toxoplasma gondii*"

### Sheet: Primers and gBlocks
Name	Description	Sequence 5'-3'
P1	forward sgRNA for APT1	TGGGGATGTCAAGTTgTCATGTTTATTATCCGTACTgttttagagctagaa
P2	reverse sgRNA for APT1	TTCTAGCTCTAAAACAGTACGGATAATAAACATGAcAACTTGACATCCCCA
P3	forward primer for amplifying APT1-GFP repair template	AGGCACCCTGATCTATTCTCTCTCGAAGACCAAGTACGGATATCCCTATGACGTGCCT
P4	reverse primer for amplifying APT1-GFP repair template	GTTGAGAAACGAGGTCTCTTCTCCTTCGTCATGTTTATTACTTGTACAGCTCGTCCATGC
P5	forward primer to amplify eGFP for p-ER-GFP	cttgaattcccttttgctagatgGTGAGCAAGGGCGAGGAGCTG
P6	reverse primer to amplify eGFP for pER-GFP	atcgagcgggtcctggttcgtgtggacctcCTTGTACAGCTCGTCCATGCCGAG
P7	forward primer to amplify Cyb5 for pER-GFP	cacacgaaccaggacccgctcgatGCCACTGCGACAAAGGGCG
P8	resverse primer to amplify Cyb5 for pER-GFP	gacgggcagcttctgtcaattTCAAGAAAGATTCAGAATGTAGAAGACAGCTGCTG
P9	forward primer to amplify 5'DHFR UTR for p-eGFP/HDEL	CTGTTTCAAATTTTCAGCGCTCGaagcttcgccaggctgtaaatc
P10	reverse primer to amplify 5'DHFR UTR for p-EGFP/HDEL	GTCTCACTGCCTTCGGAAACATcttcccagacacgacaacg
P11	forward primer to amplify P30 domain for p-eGFP/HDEL	cgttgtcgtgtctgggaagATGTTTCCGAAGGCAGTGAGAC
P12	reverse primer to amplify P30 domain for p-eGFP/HDEL	cagctcctcgcccttgctcacGGCAGCCCCGGCAAACTCCAGTTTCAC
P13	forward primer to amplyfy eGFP-HDEL for p-eGFP-HDEL	GAAACTGGAGTTTGCCGGGGCTGCCgtgagcaagggcgaggagctg
P14	reverse primer to amplyfy eGFP-HDEL for p-eGFP/HDEL	CGGGCAGCTTCTGTCAATTGctacaactcgtcgtgcttgtacagctcgtccatgccgag
P15	forward primer to amplify mCherry-GFP nanobody for Luminal-ER-GFP/GFP-nanobody plasmid	cactaaagggaacaaaagctgggtaccCCCCTCGACGGTATCGATAAGC
P16	reverse primer to amplify mCherry-GFP nanobody for Luminal-ER-GFP/GFP-nanobody plasmid	gggcaagaattgtgttaaccggCCCTCGGGGGGGCAAGAATTG
P17	forward primer for amplifying APT1-HA-TID repair template	AGGCACCCTGATCTATTCTCTCTCGAAGACCAAGTACGGATACCCGTACGACGTCCCG
P18	reverse primer for amplifying APT1-HA-TID repair template	GTTGAGAAACGAGGTCTCTTCTCCTTCGTCATGTTTATTACTTTTCGGCAGACCGCAG
P19	Forward screening primer for AP-HA-TID	AGACCAAGTACGGATACCCGTACGA
P20	Reverse screening primer for AP-HA-TID	TCTTCTCCTTCGTCATGTTTATTACTTTTCGGCAG
P21	forward primer to amplify TID for MT-HA-TID plasmid	CAAACCTTTGCGAAAgctagcGCCACCATGTACCCGTACGACGTC
P22	reverse primer to amplify TID for MT-HA-TID plasmid	GCCTCGATGCCGCGGCTTTTCGGCAGACCGC
P23	forward primer to amplify OMP25 for MT-HA-TID plasmid	acgggcagcttctgtcctaggTCAGAGCTGCTTTCGGTATC
P24	reverse primer to amplify OMP25 for MT-HA-TID plasmid	CGGTCTGCCGAAAAGCCGCGGCATCGAGGC
P25	forward primer to amplyfy MIC2 5'UTR for ER-Ty-TID plasmid	TTCAAATTTTCAGCGCTCGCGAgaacgcatagtgttcgtc
P26	reverse primer to amplyfy MIC2 5'UTR for ER-Ty-TID plasmid	TCCTCGCCCTTGCTCACcattgtgaaaacaactgcagcaaatg
P27	forward primer to amplyfy eGFP for ER-Ty-TID plasmid	atttgctgcagttgttttcacaatgGTGAGCAAGGGCGAGGAG
P28	reverse primer to amplyfy eGFP for ER-Ty-TID plasmid	AGAGGCACAGTATTGTCTTTCTTGTACAGCTCGTCCATGC
P29	forward primer to amplify TurboID for ER-Ty-TID plasmid	GCATGGACGAGCTGTACAAGAAAGACAATACTGTGCCTCTG
P30	reverse primer to amplify TurboID for ER-Ty-TID plasmid	gtcctggttcgtgtggacctcAGGCTCTCCGTCGCC
P31	forward primer to amplyfy Ty-Cyb5 for ER-Ty-TID plasmid	CATCGAGGCGACGGAGAGCCTgaggtccacacgaaccagg
P32	reverse primer to amplyfy Ty-Cyb5 for ER-Ty-TID plasmid	cgggcagcttctgtcaattgTCAAGAAAGATTCAGAATGTAGAAGAC
P33	Fbx014-TID gBlock	CGCCAATATTGCATCCTAGGCCTGACGCGCCTCCTGCAGAACGCGAGACACTGGGATATGTAGAGCCAAGGGGGAAACCTTCGAACTCTCGAATGTCTTCTCTGACAAGAATCATATTTCCATCAGTTCTGTCAGATTTTCAAATGGCGACCTGCAGAGGCCTGCTTCCTCCCTGTGCGCTCTTCGAAGGGGCTTTCTGTCGCGCAGGGTCACCTCGTCCCCGAAGGGGGTGTTTGCCTTCTGGTAAATGGGGATGTCAAGTTgaaacatgcaatgtgagcaaaGTTTaAGAGCTAtgctgGAAAcagcaTAGCAAGTTtAAATAAGGCTAGTCCGTTATCAACTTGAAAAAGTGGCACCGAGTCGGTGCTTTTTTTTTCTTTTTCtctagaggtacCA…
P34	gBlock for cloning 3xTy paylode for pHiT-3xTy	TCTGGTAAATGGGGATGTCAAGTTAGAGACCGGTCTCATCTGGAGGTCCACACGAACCAGGACCCGCTCGATGGaACAGGATCtGAGGTCCAtACGAAtCAGGACCCaCTCGATGGaAGCGCaGGAGAGGTCCACACGAACCAGGACCCGCTCGATTGAttaattaaGTggGTTCGAAGCGTCTTGT
P35	gBlock for MtER1	tggggatgtcaagttgTGCTCAAATCAATATCCGTGgtttaagagctatgctggaaacagcatagcaagtttaaataaggctagtccgttatcaacttgaaaaagtggcaccgagtcggtgctttttttttctttttctctagaggtaccatgcatctaTTTGAGCAGCCAAGCACCAAGGCGAAAAAATGACAACAATagttagagaccggtctcatctgGATTACACAGCGTGTAAACTGGTACCGACCTCACGGATATtctggaagtgaaacg
P36	gBlock for MtER2	tggggatgtcaagttACGAATCGTGGAGGAGGTCTgtttaagagctatgctggaaacagcatagcaagtttaaataaggctagtccgttatcaacttgaaaaagtggcaccgagtcggtgctttttttttctttttctctagaggtaccatgcatctaAGACTGCGCGTTTCGAATTCGCAACGAGCCGCGAGTCCTGagttagagaccggtctcatctgtctctttgcagGCCGACGAATCGTGGAGGAGGTCTGcGCGtctggaagtgaaacg
P37	gBlock for ApER1	tggggatgtcaagttAAGAAACACAAGGCGTAGAAgtttaagagctatgctggaaacagcatagcaagtttaaataaggctagtccgttatcaacttgaaaaagtggcaccgagtcggtgctttttttttctttttctctagaggtaccatgcatctaAAGGGCAGAGAGATTCCGGACTGGGGCAAACAATGGAGAAagttagagaccggtctcatctgTCCATTCGCCTTCGCCGGAGACTACAAGAAACACAAGGCGtctggaagtgaaacg
P38	gBlock for ApER2	tggggatgtcaagttAAGACGACGCGGCAAAGTGAgtttaagagctatgctggaaacagcatagcaagtttaaataaggctagtccgttatcaacttgaaaaagtggcaccgagtcggtgctttttttttctttttctctagaggtaccatgcatctaTGGAGAAACTAAGAGAGAAGCCGACGTTCAAAGTGCAGGAagttagagaccggtctcatctgGCCGCGCCAGGCGTCTCCGCAGCAAGACGACGCGGCAAAGtctggaagtgaaacg
P39	gBlock for ApER3	tggggatgtcaagttGTGGATGTTAAGAAGACGACgtttaagagctatgctggaaacagcatagcaagtttaaataaggctagtccgttatcaacttgaaaaagtggcaccgagtcggtgctttttttttctttttctctagaggtaccatgcatctaGAAGACGACAGGAGACACTAAAGGAGACAAAGAAGGGGACagttagagaccggtctcatctgGCGACGCGAAGCAGCCGCCGCCGCTCGCGCGTGTGGATGTtctggaagtgaaacg
P40	gBlock for ApMt1	tggggatgtcaagttAGCGCCACAAGATCAGGCAGgtttaagagctatgctggaaacagcatagcaagtttaaataaggctagtccgttatcaacttgaaaaagtggcaccgagtcggtgctttttttttctttttctctagaggtaccatgcatctaTCTTGTGGCGCTACAAAGTTACTACAAAGACATGCAGTTTagttagagaccggtctcatctgGGAAGGCACGACTGGTAGCACATTCACGGGTGCCGCTGCCtctggaagtgaaacg
P41	gBlock for ApMt2	CTTCTGGTAAATGGGGATGTCAAGTTGTTTCCCTTAATCTTCGTCTGTTTaAGAGCTAtgctgGAAAcagcaTAGCAAGTTtAAATAAGGCTAGTCCGTTATCAACTTGAAAAAGTGGCACCGAGTCGGTGCTTTTTTTTTCTTTTTCtctagaggtacCATGCATctaGGGAAACGAGACGCAGCAAGTTGACAGTGTCGGGCGGGGCAGTTAGAGACCGGTCTCATCTGTTGGCGAACGCTGCAGTATGCCAAATACCAAGACGAAGATGAGGTtCACACcAAC
P42	gBlock for ApMT3	tggggatgtcaagttACTACTGAAGAGCGACAGCCgtttaagagctatgctggaaacagcatagcaagtttaaataaggctagtccgttatcaacttgaaaaagtggcaccgagtcggtgctttttttttctttttctctagaggtaccatgcatctaAGAGCGACAGCCAGGCATGCCGTCGCCCCCAGGACGAGGCagttagagaccggtctcatctgtgggccttggtctgtccagGTATGGACCTTCGAAGACTACtctggaagtgaaacg
P43	forward primer for cloning gBlock into pHiT-3xTy	CTTCTGGTAAATGGGGATGTCAAGTT
P44	reverse for cloning MtER1 into pHiT-3xTy	GTTgGTGTGaACCTCATATCCGTGAGGTCG
P45	reverse for cloning MtER2 into pHiT-3xTy	GTTgGTGTGaACCTCCGCgCAGACCTCCTC
P46	reverse for cloning ApER1 into pHiT-3xTy	GTTgGTGTGaACCTCCGCCTTGTGTTTCTT
P47	reverse for cloning ApER2 into pHiT-3xTy	GTTgGTGTGaACCTCCTTTGCCGCGTCaTC
P48	reverse for cloning ApER3 into pHiT-3xTy	GTTgGTGTGaACCTCACATCCACACGCGCG
P49	reverse for cloning ApMt1 into pHiT-3xTy	GTTgGTGTGaACCTCGGCAGCGGCACCCGT
P50	reverse for cloning ApMt3 into pHiT-3xTy	GTTgGTGTGaACCTCGTAGTCTTCGAAGGT
P51	forward sgRNA for ApMt1	TGGGGATGTCAAGTTAGCGCCACAAGATCAGGCAGgttttagagctagaa
P52	reverse sgRNA for ApMt1	TTCTAGCTCTAAAACCTGCCTGATCTTGTGGCGCTAACTTGACATCCCCA
P53	forward primer for amplyfying ApMt1cKD repair template	GGAAGGCACGACTGGTAGCACATTCACGGGTGCCGCTGCCatggaggtgcacaccaacca
P54	reverse primer for amplyfying ApMt1cKD repair template	AAACTGCATGTCTTTGTAGTAACTTTGTAGCGCCACAAGAGCGGCCGCAACTTACCTGTTC
P55	forward primer for screening ApMt1-cKD	gaccaatggagcgactaggg
P56	reverse primer for screening ApMt1-cKD	GGCACATGCTGCACGAAGTG

### Sheet: Plasmids
Name	Description
pER-GFP	Plasmid for expressing GFP-Ty-Cyb5 in T. gondii
pGFP	Plasmid containing GFP sequence
pTub	Plasmid for expressing proteins under tubulin promoter with chloramphenicol resistence cassette in T. gondii
p-eGFP/HDEL	Plasmid for expressing targeting GFP to the ER lumen in T. gondii
p-eGFP-HDEL/GFP-Nb	Plasmid for co-expressing targeting GFP to the ER lumen in T. gondii with GFP nanobody
pMT-HA-TID	Plasmid for expressing TurboID on the outer mitochondrial membrane in T. gondii
pER-Ty-GFP	Plasmid for expressing TurboID on the ER membrane in T. gondii
pHiT-3xTy	HiT vector for tagging candidates with 3xTy tag
p3xTy-U1	Plasmid containing repair template for conditional U1 gene silencing in T. gondii
